# Cooperative genetic networks drive a mammalian cell state transition

**DOI:** 10.1101/2020.03.23.000109

**Authors:** Andreas Lackner, Robert Sehlke, Marius Garmhausen, Giuliano Giuseppe Stirparo, Michelle Huth, Fabian Titz-Teixeira, Petra van der Lelij, Julia Ramesmayer, Henry Fabian Thomas, Meryem Ralser, Laura Santini, Mihail Sarov, A. Francis Stewart, Austin Smith, Andreas Beyer, Martin Leeb

**Author notes:** Equal contribution (Andreas Lackner, Robert Sehlke, Marius Garmhausen, Giuliano Giuseppe Stirparo). Equal contribution (Michelle Huth, Fabian Titz-Teixeira).

## Abstract

In the mammalian embryo, epiblast cells must exit their naïve state and acquire formative pluripotency. This cell state transition is recapitulated by mouse embryonic stem cells (ESCs), which undergo pluripotency progression in defined conditions *in vitro*. However, our understanding of the molecular cascades and gene-networks involved in the exit from naïve pluripotency remains fragmented. Here we employed a combination of genetic screens in haploid ESCs, CRISPR/Cas9 gene disruption, large-scale transcriptomics and computational systems-biology to delineate the regulatory circuits governing naïve state exit. Transcriptome profiles for 73 knockout ESC lines predominantly manifest delays on the trajectory from naive to formative epiblast. We find that gene networks operative in ESCs are active during transition from pre- to post-implantation epiblast *in utero*. We identified 374 naïve-associated genes tightly connected to epiblast state and largely conserved in human ESCs and primate embryos. Integrated analysis of mutant transcriptomes revealed funneling of multiple gene activities into discrete regulatory modules. Finally, we delineate how intersections with signaling pathways direct this pivotal mammalian cell state transition.
