## Extended Data Table 2 for "Cooperative genetic networks drive a mammalian cell state transition"

### Sheet: Delay Times (h) of KO ESCs
Table S2 - quantification of differentiation delays
	based on naïve marker expression				based on differentially expressed genes
KO at N24	Timing	Delay	min euclidean distance	10% lowest relative distance	Timing	Delay	min euclidean distance	10% relative distance
Csnk1a1	2	22	2.06925	-2 to 4	-0.25	24.25	54.5607	-2 to 2
Smg5	9.25	14.75	0.536574	6 to 12	13.75	10.25	34.6398	10 to 18
Zfp423	5.25	18.75	1.53261	0 to 10	12.75	11.25	30.401	10 to 16
Zfp281	10	14	1.47368	6 to 12	14.5	9.5	42.5604	10 to 20
Rbpj	7.5	16.5	0.594617	4 to 10	13.5	10.5	35.5989	10 to 18
Jarid2	10.75	13.25	0.936583	8 to 14	13.25	10.75	31.4981	10 to 18
Tsc2	9.75	14.25	0.490685	6 to 12	13.5	10.5	26.4157	10 to 18
Etv5	9	15	1.25029	4 to 12	12.5	11.5	34.1406	8 to 16
Smg6	12.75	11.25	0.725832	10 to 16	16.25	7.75	22.8655	12 to 20
Fgfr1	10	14	1.45292	6 to 12	14.75	9.25	26.7948	10 to 20
Tcf7l1	9.75	14.25	1.45366	4 to 12	16.5	7.5	27.2798	12 to 22
Trp53	13.5	10.5	1.1292	10 to 16	17	7	28.7492	12 to 22
Raf1	15.25	8.75	1.45274	12 to 18	18.25	5.75	23.6043	14 to 24
Ptpn11	13	11	1.97272	8 to 16	17.5	6.5	21.9007	14 to 22
Nmt1	13	11	0.815261	10 to 16	19.25	4.75	25.0891	14 to 26
Pten	16	8	0.422071	14 to 18	19.75	4.25	18.1202	16 to 26
Fryl	15	9	1.17434	12 to 16	19.25	4.75	19.9706	14 to 26
Trim71	14	10	0.828896	12 to 16	20.75	3.25	33.3883	16 to 28
Mapk1	18.5	5.5	1.30544	16 to 22	18.75	5.25	20.8155	14 to 24
Mbd3	16	8	0.859213	14 to 18	19.25	4.75	20.4703	14 to 26
Cdk8	15.5	8.5	0.73518	14 to 16	20.5	3.5	19.5672	16 to 26
Smg7	18.75	5.25	0.974192	16 to 22	19.5	4.5	26.4208	14 to 26
L3mbtl3	17	7	0.925919	14 to 20	21.5	2.5	21.0248	16 to 28
Gabbr1	18.5	5.5	1.18234	16 to 20	21.5	2.5	19.8903	16 to 26
Leo1	19.5	4.5	0.593947	18 to 22	20.75	3.25	28.4863	16 to 26
Lmna	19.25	4.75	1.14171	16 to 22	21.75	2.25	22.8429	16 to 28
Nmnat2	17.5	6.5	0.411506	16 to 20	22	2	19.9924	16 to 28
Kdm6a	18.25	5.75	1.05375	16 to 20	21	3	22.8691	16 to 26
Mta3	19	5	1.26445	16 to 22	20.75	3.25	19.5638	16 to 26
Apc	17.5	6.5	0.705903	16 to 20	22.25	1.75	19.7976	16 to 28
Jmjd1c	19.25	4.75	1.19392	16 to 22	21.25	2.75	18.1713	16 to 26
Sulf1	18.25	5.75	0.659559	16 to 20	22.25	1.75	20.5053	16 to 28
Usp7	17.25	6.75	1.07481	16 to 20	21.25	2.75	16.4667	16 to 26
Aff3	21	3	1.03569	18 to 24	22.25	1.75	21.3277	16 to 28
Alg13	21	3	0.97536	18 to 24	21.25	2.75	18.6511	16 to 26
Eed	16	8	1.97494	12 to 18	23.25	0.75	43.0844	14 to 30
Mthfd1l	19.25	4.75	0.998634	16 to 22	22.75	1.25	21.9914	16 to 28
Pecam1	19.25	4.75	0.609613	18 to 22	22.5	1.5	16.0577	18 to 28
Zfp532	19.25	4.75	0.692621	18 to 22	22.5	1.5	16.2635	18 to 28
Ski	21	3	0.764773	18 to 24	22.25	1.75	19.3134	16 to 28
Ctbp2	21.25	2.75	0.751236	18 to 24	20.5	3.5	31.4112	14 to 28
Ncor1	18.75	5.25	0.409686	16 to 20	23.25	0.75	23.8521	18 to 30
Suz12	15.25	8.75	2.37117	10 to 18	23.75	0.25	40.9283	14 to 32
Usp9x	19.75	4.25	0.646755	18 to 22	23.75	0.25	19.2645	18 to 30
Fbxw7	22	2	1.45773	18 to 24	22.5	1.5	29.6323	16 to 28
Myo10	19.5	4.5	0.782075	18 to 22	23.25	0.75	23.7478	18 to 30
Foxp1	22.75	1.25	1.63334	20 to 26	22.5	1.5	19.194	18 to 28
Nsd1	21.25	2.75	0.39478	20 to 24	23	1	14.743	18 to 28
Bcor	21.75	2.25	0.673121	20 to 24	23.25	0.75	20.4515	18 to 30
Arid5b	21	3	0.856693	18 to 24	23.5	0.5	17.9726	18 to 30
Atg13	22.25	1.75	0.324213	20 to 24	24	0	17.5996	18 to 30
Cabin1	22.75	1.25	1.10688	20 to 26	23.5	0.5	26.034	18 to 30
Dym	22	2	0.389192	20 to 24	23.5	0.5	19.5441	18 to 30
Prkci	23.25	0.75	0.663327	20 to 26	23.5	0.5	18.7702	18 to 30
Rbpms	23	1	0.644291	20 to 26	23	1	18.19	18 to 28
Macf1	22.25	1.75	0.525295	20 to 24	24.25	-0.25	17.7511	18 to 30
Fgfr2	23.5	0.5	0.475647	20 to 26	24.25	-0.25	16.8877	18 to 30
Gtf2ird1	22.75	1.25	0.661831	20 to 26	23.75	0.25	20.8646	18 to 30
Pitpnc1	23.25	0.75	0.718984	20 to 26	23.75	0.25	19.7889	18 to 30
Ssr2	24.5	-0.5	0.566784	22 to 28	24.25	-0.25	20.2753	18 to 30
Tet1	24	0	1.28886	22 to 28	24.25	-0.25	21.9684	18 to 30
Arih2	23	1	0.814492	20 to 26	24.75	-0.75	18.5277	20 to 32
Etl4	25.25	-1.25	0.843045	22 to 28	24.25	-0.25	21.1319	18 to 30
Hprt	24.5	-0.5	1.14712	22 to 28	24.25	-0.25	15.087	20 to 30
Igf2bp1	24.75	-0.75	1.23724	20 to 28	24.5	-0.5	22.3702	18 to 32
Rps6ka1	26.25	-2.25	1.10928	22 to 30	25	-1	18.4629	20 to 30
Msi2	26.75	-2.75	1.46845	22 to 32	24.25	-0.25	19.3012	18 to 30
Pum1	24.75	-0.75	0.576951	22 to 28	24.5	-0.5	17.8232	18 to 30
Dido1	25.75	-1.75	0.340855	24 to 28	25.25	-1.25	18.1383	20 to 32
Irak3	24.5	-0.5	0.688691	22 to 28	24.75	-0.75	20.7579	18 to 32
Nes	25.75	-1.75	0.696415	24 to 30	25	-1	19.4232	20 to 32
Hnrnph1	26.5	-2.5	0.333425	24 to 30	26.25	-2.25	18.1837	20 to 32
Myc	28.5	-4.5	1.14078	24 to 32	26.75	-2.75	22.2096	20 to 32
