## Extended Data Table 4 for "Cooperative genetic networks drive a mammalian cell state transition"

### Sheet: Pathway Signature Genes
Table S4 - pathway signature genes
Tsc2KO_top50	Ptpn11KO/Fgfr1KO_top50	Tcf7l1KO_top50	RbpjKO_top50	LIFcultured_top50
Fut1	Dio3	Nt5e	Xlr3a	Socs3
Lonrf2	Prtg	Cdx1	Neurog3	Bcl3
S100a1	Plvap	Ntn1	Gadd45g	Ror1
Mir292	Ifitm3	Gm20362	Prickle1	Lefty1
Uap1l1	Prmt8	Ptgs1	Nrarp	2310043M15Rik
Parp8	Tagln	Msx2	Nrp2	Nkx6-2
Pdgfra	Pld1	Aadat	Fry	Slc5a4b
Ptchd1	Rac2	Nanos3	Gm12794	Lrrk2
Vldlr	Ms4a10	Rasgrp1	Insm1	Apln
Serpinf1	Cnn2	Nefl	Atp1a2	Rprm
Krt19	Arhgef5	Catsperd	Ccdc136	Ryr3
Patl2	Mbp	Wnt5b	Slc23a1	Pitx2
Fam84b	Sh3bgrl	Eomes	Hey1	Jph1
B2m	Capn2	Btla	Cidea	Aire
Dsg2	Etv4	Lrrn2	Atp6v1c2	Bnip3
Npl	Fam19a4	Nrcam	Cela2a	Padi2
Stc2	Tex19.2	Pknox2	Hey2	Grin1
Kif21b	Rgs11	Slc18b1	Pla2g2e	Lad1
Slc6a9	Cntnap2	Klf2	Prr19	Gm23935
Boll	Actn3	Hoxb1	Atp1a4	Cgnl1
Tdrp	Iffo2	Dnah8	Smpdl3a	Sox3
Ccdc171	Stim1	Axin2	Wnt6	Atp2a3
Itm2a	Anxa6	Cep112	Plac8	Tmem45a
Tsc22d3	Copz2	Csrnp3	Lyn	Sema3e
Calr4	Schip1	Tcf7l1	Gm8300	Cacng6
Ubap1l	Fgd4	Cnpy1	Perp	Gpx2
Mapk8ip2	Mcf2	Wnt8a	Gm21761	Junb
Cebpb	Sec1	Maml2	Ptprz1	Arhgef10l
Aldh1l2	Rap1gds1	H2-Q7	Etnk2	Greb1l
Ptgr1	Klhdc8b	Hlf	Ildr1	Capn3
Gas7	Ccdc30	Mesp2	Zbtb7c	Padi4
Wdr86	Sptb	5930412G12Rik	Hes1	Ccdc85a
Sync	Pls3	Grsf1	Aadac	Tmem82
Chac1	Ctsf	Col6a5	Fam198b	Cyp2u1
Grasp	Ccdc3	Cask	Ttc29	Parp9
Fbxo16	Gldc	Galr2	Prrx2	Dnmt3a
Nrxn2	Atg9b	Grrp1	Nes	Lat
Hist1h3c	Lrrk2	Ror2	Eva1c	Nova2
Pax6	Efr3b	Arhgef9	4930591A17Rik	Itgam
Hsd11b2	Ypel5	Exoc6b	Gm2035	Rbp1
Nxt2	Gatsl3	Ankrd34a	Pm20d2	Trib2
Rab3il1	Agpat3	Fam53b	Sema3c	Dtna
Sohlh2	Bbs1	M1ap	Nefh	Rab11fip5
Syt4	Rhpn2	Mb21d2	Grhl3	2210011C24Rik
Ctsl	Ctsc	Cyp2j13	Dll1	Enpp3
Cd63	Snx10	Skida1	Ano3	Tfeb
Nova1	Pawr	Map6	Tal2	Igfbpl1
Apom	Col2a1	Rxrg	Ackr4	Mup6
Pmel	Spry2	Fgf3	Trim47	Vwa5a
2810408A11Rik	Rilpl1	Nphs1	Sertad4	Sh2b2

### Sheet: LIF response
Table S4 - significant genes regulated by LIF (lfc>|1|; adj.p.<0.05)
	log2fc 2i/LIF vs 2i
Socs3	7.06741
Hoxc12	5.75956
Bcl3	4.87544
Hoxc11	4.81465
2310043M15Rik	4.65797
Spink1	4.65217
Nkx6-2	4.30851
Xaf1	4.25792
Ly6a	4.22566
Ly6g6e	4.1547
Gata2	4.08902
Gm20625	4.00549
Gjb5	3.96578
Hoxc10	3.85751
Gjb4	3.83392
S100a6	3.69601
Pitx1	3.5634
Fxyd4	3.50788
Btc	3.32069
Padi2	3.26957
Grin1	3.24171
Tbx18	3.22389
Slc13a5	3.17043
Lad1	3.1582
Gm23935	3.15685
Slc52a3	3.14475
Atp2a3	3.09979
Pcsk1n	3.09696
Vwf	3.06721
Ephb1	3.03618
Spry4	3.02246
Tlx2	2.98444
Gpx2	2.93858
Junb	2.87323
Tgm2	2.86962
Arhgef10l	2.86726
Trpm1	2.77267
Mapt	2.75727
Gm10461	2.74426
Klk10	2.74387
Tesc	2.72999
Padi4	2.72297
Hal	2.71398
Slc25a48	2.68277
Tmem82	2.6767
Gm694	2.67617
Hspb7	2.67296
Rab6b	2.62575
Id1	2.61171
Bhmt2	2.6106
Parp9	2.56904
Mn1	2.54059
Nova2	2.52464
Crxos	2.47581
2200002D01Rik	2.46732
Rab11fip5	2.42884
S100a13	2.42454
Smarcd3	2.42217
2210011C24Rik	2.40471
Sema3b	2.32977
Cpe	2.32927
Dapp1	2.31167
Hoxb7	2.30448
Serpinb1a	2.3022
Ak7	2.28318
Abca1	2.2786
Lmna	2.26358
Tfeb	2.24665
Flt3l	2.24013
Parvb	2.2339
Emp1	2.21885
Vwa5a	2.19408
Fignl2	2.18939
Gm26225	2.18839
Ckmt1	2.18693
Klf4	2.13245
Htra1	2.12533
Kcnk6	2.11728
Emp2	2.10875
Slit2	2.09386
Gjb3	2.08903
Naprt	2.05066
Ptrf	2.02121
Zfp36	1.98694
Runx1	1.93599
Gbx2	1.93509
Cdc42ep1	1.92397
Fblim1	1.89037
Mitf	1.88228
Tnfrsf1a	1.83042
Rbm43	1.8269
Kdr	1.82551
Foxo6	1.80345
Prr13	1.77575
Tbc1d8	1.75758
Atp2b4	1.73544
Msc	1.73106
mt-Tm	1.72278
1700061G19Rik	1.71585
Spp1	1.68477
St14	1.66458
Sp6	1.66353
Zc3h11a	1.64732
Map1a	1.62342
Myd88	1.62141
Akt1s1	1.6126
Ddah1	1.60469
Fetub	1.59698
Stat3	1.57548
Efna3	1.56136
Spry2	1.54289
Trio	1.54271
Ahnak	1.54248
Cltb	1.53701
Epha4	1.52957
Urah	1.5276
Lsm7	1.52239
Tdgf1	1.4525
Agpat2	1.4453
Cacnb1	1.42171
Pon2	1.408
Cmtm7	1.38208
Mpzl2	1.37029
Ablim1	1.36673
Marcksl1	1.35052
Hmces	1.33045
Tfcp2l1	1.31865
Fzd5	1.2913
Zfp36l1	1.29001
Ak4	1.28839
Brca2	1.28715
Hexa	1.2766
Klf5	1.21759
Sgk1	1.20069
Zbtb7a	1.14693
Kcnk5	-1.13321
S1pr2	-1.14748
Pgm2l1	-1.16358
Rhobtb3	-1.1994
Gnb4	-1.20947
Pomgnt2	-1.2356
Zic5	-1.24336
Bcl2l11	-1.24352
Fign	-1.24725
Tmem41a	-1.29864
Sox11	-1.30801
Ier5	-1.31394
Pgap1	-1.34899
Ankrd6	-1.35007
Sox4	-1.35643
Tuba1a	-1.36453
Aif1l	-1.38442
Basp1	-1.39
Limd2	-1.39561
St3gal5	-1.39729
Rbp7	-1.39877
Sox12	-1.4107
Fstl1	-1.46089
Gap43	-1.47029
Fbxw17	-1.47174
Zfp423	-1.48051
Mpped2	-1.49136
Meis2	-1.49637
Pdpn	-1.51078
Tcea3	-1.51218
Sall3	-1.51698
Tspan7	-1.54371
Foxp1	-1.55319
Prkar2b	-1.56288
Ccdc102a	-1.58847
Smarca2	-1.59807
Col18a1	-1.62146
Pbx1	-1.64167
Mxra8	-1.65848
Eno3	-1.66002
Ccdc136	-1.66213
Sh3bp5	-1.6728
Emb	-1.71431
Ap3b2	-1.7305
Hoxd4	-1.74604
Cd47	-1.75363
Dnmt3l	-1.78885
Shroom4	-1.79103
Prkca	-1.79543
Rimkla	-1.8232
Nrgn	-1.82375
Arhgef26	-1.83991
Naaa	-1.91803
Porcn	-1.91841
Tnfrsf19	-1.93516
Dusp9	-1.95068
Zfp618	-1.96848
Lpar4	-2.00599
Pam	-2.05972
Gm19705	-2.09219
Itga9	-2.09477
Gadd45g	-2.13164
Crabp2	-2.14505
Lefty2	-2.16342
Fam171b	-2.18239
Sh2b2	-2.19124
Mup6	-2.20664
Pou2f2	-2.22916
Igfbpl1	-2.23889
Slc16a3	-2.25686
Enpp3	-2.27082
Gm525	-2.36179
Lrrn4	-2.40959
Pirt	-2.41507
Dtna	-2.43747
Trib2	-2.46527
Gm15727	-2.4795
Rbp1	-2.50467
Itgam	-2.51353
A930024E05Rik	-2.5406
Lat	-2.54195
Dnmt3a	-2.55936
Rims4	-2.62601
Cyp2u1	-2.67258
Ccdc85a	-2.72222
Hoxa3	-2.73992
B3galt1	-2.73992
Capn3	-2.7542
Rsph4a	-2.76331
Pcdh8	-2.78236
Pou3f4	-2.80045
Greb1l	-2.84918
Lgi2	-2.85555
Nat8l	-2.9035
Snora47	-2.95288
Vav3	-2.96365
Ndufa4l2	-2.96365
Cacng6	-2.98522
Sema3e	-2.98813
Col2a1	-3.00518
Tmem45a	-3.04106
Sox3	-3.10398
Runx1t1	-3.14778
Cgnl1	-3.14919
Bnip3	-3.27979
Lef1	-3.37051
Aire	-3.37366
Jph1	-3.48527
Gabrr1	-3.50265
Pitx2	-3.51117
Ryr3	-3.51602
Mogat2	-3.51933
Nrcam	-3.54856
Rprm	-3.58294
Ccnd2	-3.60135
Sp8	-3.62011
Cdkn1c	-3.63036
Apln	-3.63346
Myl9	-3.64047
Lrrk2	-3.64832
Vrtn	-3.72933
Slc5a4b	-3.88318
Ccno	-4.13578
Lefty1	-4.71125
Ror1	-4.78107

### Sheet: Pathway Correlations
Tabe S4 - Correlation of KO ESCs with the pathway signatures
	LIF		Rbpj		Tcf7l1		Ptpn11 / Fgfr1		Tsc2
KO	spearman_LIF_2i	logFCs_LIF_2i	spearman_Rbpj_N2	logFCs_Rbpj_N2	spearman_Tcf_N2	logFCs_Tcf_N2	spearman_P11F1_N2	logFCs_P11F1_N2	spearman_Tsc2_N2	logFCs_Tsc2_N2
Aff3	0.391693	0.10108	-0.211909	-0.127757	-0.388715	-0.188854	0.465354	0.179337	0.11904	0.00803259
Alg13	0.120672	0.0271876	0.0377911	0.0316587	-0.325618	-0.0471754	-0.24072	-0.0454368	-0.688643	-0.348293
Apc	-0.039904	-0.0173127	-0.186267	-0.0931709	-0.531717	-0.177981	0.204226	0.0794243	0.290756	0.0815966
Arid5b	-0.05988	-0.046997	-0.310924	-0.0435208	0.139016	0.0772297	-0.498103	-0.171378	0.548908	0.168938
Arih2	-0.138343	-0.023554	0.00638655	-0.006954	-0.354718	-0.0369716	-0.343866	-0.111806	0.384682	0.0825746
Atg13	0.030108	-0.0104875	-0.140552	-0.0534269	0.0132053	0.035852	-0.397167	-0.111737	0.515486	0.147512
Bcor	-0.123649	-0.0432455	-0.320432	-0.112639	0.0859064	0.0413482	-0.345306	-0.0966796	0.567059	0.212439
Cabin1	0.377959	0.0743744	-0.292677	-0.0742636	-0.0529652	-0.00237217	0.497815	0.278385	-0.208547	-0.0768975
Cdk8	0.259832	0.0571686	-0.344346	-0.0885768	-0.339544	-0.110552	-0.168595	-0.0730189	0.120864	0.0244091
Csnk1a1	0.457479	0.223748	-0.327731	-0.299069	-0.822137	-1.21154	0.0285714	0.0699581	-0.725714	-0.951987
Ctbp2	0.0986795	0.0595903	0.187131	0.0949699	-0.311693	-0.0401094	-0.487539	-0.375815	0.474958	0.20338
Dido1	-0.105978	-0.0541812	-0.00648259	-0.00628586	0.121633	0.0284525	-0.301128	-0.0639132	0.258872	0.0591514
Dym	-0.277791	-0.0615845	-0.306315	-0.0832359	-0.00168067	0.0173638	-0.554478	-0.168061	0.420792	0.0563172
Eed	0.330324	0.100821	-0.143529	-0.0218411	-0.567731	-0.324471	0.147275	0.121834	-0.378151	-0.354068
Etl4	-0.184442	-0.0467071	-0.0823529	-0.0398834	0.205474	0.0681758	-0.388139	-0.107744	0.651669	0.259271
Etv5	0.258583	0.128058	-0.567539	-0.14737	-0.321585	0.0485076	-0.82617	-0.696627	-0.771909	-0.639432
Fbxw7	-0.113085	-0.0186555	-0.347131	-0.0987651	-0.192989	-0.0135444	-0.619208	-0.348954	0.0398079	-0.0224121
Fgfr1	0.192509	0.0567221	-0.104154	-0.0240973	0.0255942	0.140845	-0.981753	-1.06142	-0.128163	-0.0122116
Fgfr2	-0.161777	-0.0420221	0.0631453	-0.0199442	0.00187275	-0.00417193	-0.662617	-0.207753	0.559664	0.124479
Foxp1	0.354814	0.0770972	-0.0403842	0.00511731	-0.326194	-0.0968597	-0.167827	-0.0211178	-0.138824	-0.0665794
Fryl	-0.110876	-0.0413151	-0.187515	-0.109633	-0.521345	-0.0768979	-0.742329	-0.28244	-0.60096	-0.199443
Gabbr1	0.331573	0.0600877	-0.528067	-0.158824	-0.109916	0.0192008	-0.262809	-0.121826	0.266459	0.0657639
Gtf2ird1	-0.127587	-0.0547756	-0.1903	-0.084945	0.239856	0.0405539	-0.423289	-0.134734	0.647251	0.272903
Hnrnph1	-0.301417	-0.0489294	0.143818	0.0732982	-0.0419208	-0.0419968	-0.0366387	-0.0202236	0.423193	0.113935
Hprt	-0.0477791	-0.0151138	0.00331333	0.00190942	0.176855	0.0274271	-0.179736	-0.0525999	-0.222953	-0.0952161
Igf2bp1	0.0477791	-0.0278089	-0.207107	-0.103334	0.417911	0.0945655	-0.366435	-0.146243	0.564178	0.271513
Irak3	-0.131333	-0.0637612	-0.13623	-0.0463818	0.199712	0.0483075	-0.396879	-0.103951	0.609892	0.244119
Jarid2	0.492149	0.189691	-0.675006	-0.317671	-0.168691	0.114383	0.299496	0.243616	-0.332917	-0.199986
Jmjd1c	0.442881	0.075183	-0.0788956	-0.0279425	-0.506459	-0.155652	0.176279	0.123219	-0.449028	-0.147632
Kdm6a	0.0423049	0.00839183	-0.367779	-0.121686	-0.347227	-0.099191	-0.313133	-0.105492	0.366819	0.0920683
L3mbtl3	-0.00878752	-0.0399504	-0.568019	-0.178187	-0.540744	-0.24515	0.506747	0.22491	0.245234	0.0888952
Leo1	0.356447	0.0809853	-0.346267	-0.165535	-0.0870588	0.0592715	-0.052389	-0.0949694	-0.120864	-0.0637385
Lmna	0.381032	0.0429869	-0.34617	-0.105072	-0.563313	-0.198971	0.65551	0.392318	-0.307179	-0.0842557
Macf1	0.0315486	-0.0126949	-0.178199	-0.065533	-0.246194	-0.0452772	-0.384298	-0.0839894	0.53527	0.111165
Mapk1	0.48485	0.185583	-0.614406	-0.165478	0.125666	0.208215	-0.649076	-0.312255	-0.0733253	-0.0698473
Mbd3	0.288355	0.0333211	-0.54958	-0.189258	-0.00753902	0.028275	-0.582617	-0.222012	-0.0270348	-0.00119643
Msi2	0.166771	0.0365101	-0.0790876	-0.0469043	0.0566146	0.0617502	0.219304	0.0620476	-0.139112	-0.0723525
Mta3	0.283553	0.0379859	-0.277311	-0.0716635	-0.31006	-0.0579467	-0.508283	-0.18416	0.0627611	-0.00139463
Mthfd1l	0.0780312	0.0211856	0.246579	0.0195324	-0.502137	-0.163129	-0.46958	-0.197935	-0.49599	-0.261671
Myc	-0.361345	-0.113231	0.402449	0.12536	0.298631	0.0520967	-0.441345	-0.143939	0.636495	0.28529
Myo10	-0.0130132	-0.0369544	-0.0811044	-0.0696494	-0.516831	-0.248473	0.0859064	0.0687056	0.35078	0.106521
Ncor1	-0.069964	-0.0664064	-0.243601	-0.120327	-0.0812005	-0.093191	-0.166387	-0.145653	0.182233	0.0483583
Nes	-0.0281873	-0.0334927	0.0955102	0.0334063	0.335414	0.103159	-0.328595	-0.0617994	0.552077	0.184133
Nmnat2	0.540168	0.110518	-0.399376	-0.130114	-0.314382	-0.124463	0.181176	0.00102564	0.323313	0.104296
Nmt1	0.169172	0.020747	-0.262905	-0.148855	-0.60922	-0.220043	-0.0661224	-0.00757039	-0.224106	-0.118724
Nsd1	-0.204898	-0.0430172	-0.117311	-0.0411056	-0.0907083	0.0120226	-0.680384	-0.194938	0.515486	0.105606
Pecam1	-0.328691	-0.0586986	-0.367587	-0.0974308	-0.101176	0.0248937	-0.610468	-0.196275	0.448259	0.0811827
Pitpnc1	-0.0915726	-0.0475162	-0.212965	-0.0593861	0.174358	0.015083	-0.401297	-0.112375	0.712077	0.280385
Prkci	0.0663145	-0.0211787	-0.142953	-0.0691222	0.0990636	0.00561005	0.0683313	0.0110564	0.566675	0.137755
Pten	0.398511	0.0685649	-0.292005	-0.0779221	-0.137191	0.0095825	-0.473037	-0.160818	-0.540168	-0.177465
Ptpn11	0.748379	0.314697	-0.0684274	-0.0170324	0.11904	0.125478	-0.979256	-0.938576	-0.31006	-0.0727388
Pum1	-0.149964	-0.0551355	-0.0285714	-0.0259438	0.251285	0.0789571	-0.485426	-0.120297	0.543818	0.150409
Raf1	0.542761	0.231588	-0.00657863	-0.0374763	-0.348187	-0.0213093	-0.794958	-0.567477	-0.482353	-0.184291
Rbpj	0.464298	0.110425	-1	-1	-0.077551	0.0791742	0.309292	0.131685	-0.163794	0.00313627
Rbpms	0.121345	-0.000448559	-0.0587275	0.0124286	-0.111549	-0.0233911	0.0867707	0.0472361	0.522401	0.139578
Rps6ka1	0.405426	0.0520251	0.0329892	0.0145339	-0.33042	-0.100445	0.422233	0.108489	-0.230636	-0.12208
Ski	0.106843	0.00402384	-0.175606	-0.044127	-0.120192	-0.00248207	0.0072509	-0.0197317	0.58569	0.148392
Smg5	0.353661	0.172977	-0.484754	-0.215348	-0.200672	-0.0445383	-0.359232	-0.234097	-0.226315	-0.156208
Smg6	0.543049	0.143771	-0.37479	-0.144716	-0.44461	-0.0743024	-0.405234	-0.198479	-0.355678	-0.173454
Smg7	0.23467	0.0761335	-0.0997359	-0.000534364	-0.241104	-0.00435971	-0.57503	-0.326364	-0.253782	-0.154303
Ssr2	-0.203842	-0.0263928	0.00926771	-0.0194335	-0.09503	-0.0158945	-0.500024	-0.12842	0.563697	0.139785
Sulf1	0.0855222	0.00545851	-0.330132	-0.111031	-0.491477	-0.198287	0.539016	0.220785	0.0286675	-0.0128007
Suz12	-0.0022569	-0.00443556	-0.0191597	0.0395562	-0.556975	-0.331256	0.0119568	0.0217085	-0.356255	-0.318617
Tcf7l1	-0.22401	-0.0568449	-0.363457	-0.117299	-1	-1	0.301128	0.155692	0.156591	0.0274565
Tet1	0.0782233	-0.00152729	-0.00936375	0.0486259	-0.145162	-0.024669	0.278944	0.127199	0.163025	-0.031648
Trim71	0.703145	0.284992	-0.00244898	-0.0531882	-0.367107	-0.162272	-0.00129652	-0.0148011	-0.238127	-0.152096
Trp53	0.204802	0.0622322	-0.33599	-0.0313564	-0.0798559	0.0614985	-0.261657	-0.147736	0.221224	0.0865017
Tsc2	0.741176	0.382314	-0.265786	-0.102925	-0.534502	-0.100104	0.0885954	0.0390844	-1	-1
Usp7	-0.31515	-0.0404727	-0.250036	-0.0803048	-0.0890756	-0.0186978	-0.708427	-0.232707	0.301993	0.0578518
Usp9x	0.23467	0.049376	-0.0836014	-0.0824164	-0.250708	-0.0927759	0.240912	0.0217536	-0.151981	-0.041796
Zfp281	0.657623	0.287151	-0.268283	-0.147142	-0.666555	-0.36794	-0.055078	-0.0740004	-0.624298	-0.57711
Zfp423	0.508283	0.148448	-0.570228	-0.272114	-0.278559	-0.0624097	-0.24533	-0.101132	-0.299304	-0.148468
Zfp532	-0.233037	-0.0558964	-0.306507	-0.0930554	-0.0304922	0.0271557	-0.79611	-0.255025	0.343481	0.0555808
