## Extended Data Table 6 for "Cooperative genetic networks drive a mammalian cell state transition"

### Sheet: KO ESC lines
TABLE S6 - RC9 based cell lines generated in this study and used for RNAseq
Gene KO	Clone Number
Aff3	C8, C3
Alg13	A10
Apc	H8
Arid5b	E5, F1
Arih2	B6, A8
Atg13	D9
Bcor	D7
Cabin1	A9, D6
Cdk8	C2
Csnk1a1	A10, C2
Ctbp2	G4
Dido1	A10, F7
Dym	D3
Eed	G8, E4
Etl4	F3, H6
Etv5	C8
Fbxw7	D1
Fgfr1	A10
Fgfr2	A1, D3
Foxp1	H10
Fryl	G1, G12
Gabbr1	D2, D7
Gtf2ird1	C3, D2
Hnrnph1	D5
Hprt	E6, F12
Igf2bp1	B10, C12
Irak3	B3, A12
Jarid2	B6, C3
Jmjd1c	B3, D1
Kdm6a	F11, G2
L3mbtl3	B9, C10
Leo1	D5
Macf1	B1, B12
Mbd3	G5, G9
Msi2	C8
Mta3	A2, C9
Mthfd1l	B6, A10
Myc	E5, G12
Myo10	F9
Ncor1	F6
Nes	B3, A6
Nmnat2	F9, H3
Nmt1	H5, H9
Nsd1	G8, D2
Pecam1	C6
Pitpnc1	C6, C2
Prkci	E2, G1
Pten	B4
Ptpn11	F12
Pum1	H7
Raf1	G8
Rbpj	G12
Rbpms	B12, A11
Rps6ka1	F2
Ski	G2, F6
Smg5	F4, G1
Smg6	E4, H6
Smg7	E6
Ssr2	C5
Sulf1	G7, H2
Suz12	A7, B2
Tcf7l1	B1, C1
Tet1	H6
Trim71	F3, F10
Trp53	E1
Tsc2	D7, A4
Usp7	C5
Usp9x	A3, C1
Zfp281	H4
Zfp423	E12, G4
Zfp532	F3
Mapk1 het	65 G8, 143 D7
Lmna	C5, C6

### Sheet: gRNAs and genotyping primers
TABLE S6 - gRNA sequences and genotyping primers
GENE	gRNA1 sequence	gRNA2 sequence	Forward Primer	Internal Reverse Primer	Reverse Primer
Arih2	CTTCATTGCTATCTGACCCT	ATTACGCTGTACGCATTCTT	AGGAGAGTTCTAGGACAGCCAGA	CCTCTTCCTCACAGTTTGGGTCA	GGACACTGGAGCCTCTGAAACTA
Cep55	GATGAAATCACCTCTGGGAA	ATAATTCCGTCTCACCTATG	TTCTTTCCGGACCCCACTGATT	TTCGGCCATTTTTCCTTTCCCAG	GTTAGCTTGGGCTACGTGGTAAGTA
Csnk1a1	AGTGAAACTAGAATCCCAGA	ATGACAGCGCGAGAACACTA	TCTCGTTTCCCAAGTGAGTTTGAA	ATACCAAGAAGCCAACCCTTCTGT	TTACAGTGACGCCCAATACCCATT
Dido1	ATGCCAGTCTCCCCCTAAGA	ATAAAAGCATGAGCGCCTTC	TGTGACTCAAGAACCACTGTTGG	TGCATGTTCCATCTTAGGGGGAG	GAACCTGAAGACCCTTCAAACCA
Fbxw7	TGAGGGACAGATGAATCGCG	TCCTGAAGGACCCATTGCCG	GAAGTAGCAAGCTGGCTTTTGGAA	TTCTCTGCTACTGTCATCAGACGG	CATAGTTTTATCTTGGCACGCAGC
Fryl	TGTTATCCAGATCTCTTCAG	GTATACAGAAGCAAATTCGT	AGCACCAGTCAGCAAAGTGAATA	ACCCTGTGTAGACATTTCATTCTCT	TGTCCGCTCTGATAAACACGTAAT
Hnrnpc	ACACGGGAATTCATGGACCG	CATGAAAGTGTTCCGATACA	CAGCTTTGTGAGAAACCTCATCAT	TTAAGGTGAGAAATACTGCTTGTTT	AATACAGAGGCACCAACTGCAATA
Hnrnph1	AAAGCGCTGCACTTCATCCG	ATTACAAGCCCGGTACCACC	TTTAAATGCCTGTTTTCTCAGACGC	AGAAAACAAATTCAGCAGGGCCAC	CGTAACTGGACTGGTTTGCTGTTA
Hnrnpul1	ACGACGATCCGGGGTTACCT	TGGACCAGTAGGGCTAGAAG	TCGCCTGAAGGTGAACGAACTT	CAGACCATCTCCTGGATCTCTGTG	GAGTAACAGACAAAGGTTGAGCCC
Mta3	GTACCTCATCAGACGGATAG	CCACCAAGTGTACTAGCGAT	TGAGCTGTCAAATGTGAGCTCTTG	AAGCCTAGCTCAAACAAACATGCC	AACATCCCACTGTCGGCCTTT
Ncor2	CGTGGACCGTGAGATCACCA	TGTTAGAGTGGTTACTCGTG	AACTTGGGTGTCCTCAACGTTCT	GACTCTCTGTTGACCGTGCAGATA	GAGGTCTCTGATGCCTGAGACAAG
Nsd1	AATTCAAGAGACGCCCTTGG	TATTAGTCTTCTTAGTCAAG	TGTTACATTCCACTGCGGAGACT	ATCTGCATCGTCCACACCAGTAA	TCTTCAGACACACCAGAAGAGGG
Pecam1	ATGATGGCAGGCTTTCCATA	AGGATTCGATGCATAGTAGT	TGTCTCTGAGCGATGCTGTTTC	TTCACCTCGTACTCAATCGTGGTT	TGTTGGGAGTCAAGGAGGAT
Pigl	GCGCGATCACTACAAGGGCC	GCTGTAGGTACTAACTAGCC	ATTGGTGGGTTTCTTGTGTGTGG	CTATCTGGGAAGTCGGCTGTTTCT	GTCTCTGTAAATGTTCCCTGCCAA
Rpl22	GTGCTATAGTCTGAAGACAG	CCACCTCTCAATCCGGGCTG	TCTTAACTTTGAGGCTGGCACAGA	CCAGGCACATGAACCACAATAAGG	ACCTCACTATGGGAGCCAAAATCA
Rpl36a	GGTTAGTGATTGCCGACACA	AGGGTACCCTATATACACCG	GACAGGAAACAGAGTGGCTATGGT	TCATTCCCCTAACAGCTTAACATGG	CACTTGGCCCTGTAAACAGAACAG
Rps6ka1	TATGCCATGTTGCCCGGGAA	GAGCTAAGTGTGGTAGCCGT	AGTTGACACACTCTGGTGGTTGG	CTCATCCTGACAGAGGGACAGAG	AAAGTACAACAGTGTGCAGCAGAG
Ski	TTGTCCTTCTCAGAAGACGC	ACTAGCAAATCCACTACGGT	GATGATCCAGTGGGGAGCTTGATA	GATGATCCAGTGGGGAGCTTGATA	ACTTCCACCCATGGCTATGGAAAA
Smarcd1	GGTAGCCGAATGACACCTCA	TTCGAGTCCACGTTACCCTT	GAAATCCAGGCTGCCACCATTTTT	GATCTGTTGAGGTGCAGGTCTCTT	GAACCACCATACCTGCCTCCTAAG
Srpk1	GGCTTTGTCCTTCTTGGCCT	ATTGAACGTGTAAGTCACCC	CCGGTCGCCCTGCGT	GAGGAGGTCCCCGAGGAAAC	GGTAGCTGTTCACCATACCTCTGA
Eed	ACAAATACGCCAAATGCACC	CTCTCCTGCCACCTACACAT	ACCCTGATTGCTCAATCTCTGCT	CTTTGACTTCCATTTTCCCTTTCCC	GCAATGCCATGCTTTCTCGC
Zfp532	CGCAATGGCCGCTATGCACG	TAAACGCTCCATATGATGGG	AGTCTCTACATCAGGCCACAC	GCCATCGATGAGATTCTGGGACT	CAACCTGTACTTCACCTCAAAAA
Ctbp2	CATCCAGCAGTGCCACCAGG	TCTTTCTTGACAGGGCCATA	TCTATGAGCACTGCCCTTGTTAGC	AACCCACCTTCTCATGGATTTCCT	TGAGCTAAGGCTTTCTCATCCACC
Smg7	GCCTGGACTTCACTTCGATT	GCCAGGCAGAGTCCTACTAT	AACATGGTCTCTTTAAGGTGGCAG	ACAGTATGCTTAGGTTGGCTTTGC	CTGCTGAAGTCAGTTGCGTTCTAC
Msi2	GGAGTCGTTGGCGCTGCCCG	GTGTCAGCTCCACTGGACAG	TGGGTTAGAGGAGAATAGAGGGAG	AAAAGTACCCAGTTCTAGCACAGA	GCAGCAACACTTAACTTTCAGTAGA
Ccnc	TCTGTTGAAAGAGCGCCAAA	ACAATCCTCCTTGGTAAGTA	TCCATGGAAGGAGTTCCAGGATAG	ACTTTAGGTCCTTTTGGCGCTCT	TCTTTTCTGTACCATGCTTTTCAAC
Gltscr1l	GCGATGATGTGACGAACGCA	TGGGAAACACGGGCTGCGCG	TCTAGAGACCCACAAGCATTGAACT	CCTGTCAGTCACAAGGTGAGGTAA	GCTCAATTCAGATGGTCGCCTTAC
Amotl2	CGCTGCGTAGTACTGCGAAT	GCACGAACATTATTACTGAC	GCTTCCTTGGAGATCGGAGCA	CTCTCGAAGAGCTTCATCCTGTCG	TGGTCAGGAGACTAGGGACACATA
Atg13	CCGCTCATCATCTTCCCCGA	AGAGGCTCTATACTTAGTGG	CTCTTCTCTGGTTCTCTCCCATTC	TACAAAGTGAGTTCCAGATCAGCC	TTCTACACAGCACATTACAGGACA
Cabin1	TTCATGGTCATCCTCAATCG	AAGCTGCTCACCCCGTCACG	CAGATGATTGTTGGTGGTTCTTCC	TCAGTTAGTTCTTCAGCATGACCA	CTGGACAGTCAGGAAAGTTCACA
Etv5	CTCGATCAGAGGACTGTCGA	GCTTGCAACCTAAGCGCTTA	TGATAGCGGAGACTTTGGAAGCA	AGCTGCACTACCTTCAGAATCGT	CTACAGGACGACAACTCGGAGG
Mllt6	GGCATCGTCCAGGTGCCAAC	ACACTTCTTGAGGGTGACGG	CTTTAGTAGGCTGGGTCTCTTCC	TCAACTTCCATAGCCTTGAAAACC	TCTGGGTTTGGTAGAAATTCACCA
Tet1	AAGAAAACAAGAGGCCCCAG	TTATAGAAACCTACAAACGC	CTTCAGGGTCTGACTGACCAACAT	GCTGATTACCTTTAAAACTTTGGGC	TATAAGACAACAGGGGCTGGCATT
Trp53	AGGAGCTCCTGACACTCGGA	TCAAGAAGTCAGTTCTCGTA	CTGAGGGTTCTTCTTTGTCCCATC	CCCTGGAGAGATGCAGAGAATATG	CTTCCCCAAATCCTCCTGACTTT
Rbpj	GTGTAGTGAGTCTTACCTAT	GTTGTGAAACTGCTGCGGGA	CCAGGCTGTTCTAAGTTTTCTCCT	GAAGACTTTCTACGACAGGCACAG	TAAGGCTGGTGGAGTAAATGACC
Foxp1	TGTTGAGGAGTGATAACCTG	GCACACGGCAGGGGATTACG	GGTCTGTGCTTATATCTCTTTGCC	CTATTCCAGCCCTAATCTCAGTCC	GTGCATGTTTCAGGTCCGTAAATC
Sin3a	CATGAGGCTGGACAGCTGTT	TCATCACACCAGCGAACTCG	TGCATTTGGGAGAGAATGCAACAA	CTACCTTGAGCCTCTGAAACTGCT	GAGCTAGGTATGATGGTAGCACCT
Smarcad1	CTAAGAGAAATTGGTGACGA	TTAGATGTATTCGATGAGCA	GGTGGTGGTTCCTCCCAATATGAA	CCGGTTGTTATCAGTGTGCAACAT	ACCTCAGAGCCATTAAACACGCTA
Alg13	CTTGTCCTCCAAGTTGGTAG	GTAAGGATATAGCTCACTAT	TGGGTGGTAAGTGAGGTTCCTTG	TACCTGCGTGGCTAATGACAAGA	GATCAAAACCTCAGGTGACAGCG
Ict1	GGTTAAGCATATCTTACTGT	AGAAACACTCGACGGCAAGT	ACATCTGTGAATACTGTCCAGCTT	TGCTGTGAATTCTCTTTGTTTACCC	CAGTCAGGAGCTAGATGTGTACC
Igf2bp1	GGTCTGCTCCCGGTTAGAGT	ACTCACAAGGGCTCGTTACA	GGTAGTCTGCTGCTTATCCTGTTA	CCAAGGCAAATAAATTAGAGGCCA	AAAGCTGAAGTTGGGATCCTTCAT
Mta1	CAGTGATGTCAGCCTGGTAC	ATTGGAGAGGACGGATAGCG	ATGCAGCTAGAAGAGAACACTTGT	CAGTCTGTGAGTCCTCTAGTGAC	TAAGTAAGGAACAAGGGTGGGAAT
Mthfd1l	CAAGCACTGGCTTAAAGGCA	CTATCAATCTAGAGACTCGC	ACTCATTGTGCCTGTCCTAACTAA	TGACCTCAATGAGTAACCTATGCC	GAAGGCCATGTTTCACGTCCTAG
Myc	GGACGTAGCGACCGCAACAT	TATCCCTCACGGGACCTGAA	TATTTCATCTGCGACGAGGAAGAG	GAGAAACCGCTCCACATACAGTC	GGTATCCTTGCCAATTCTTACCTA
Prkci	GTCCTGGAATGCCTTGCCCA	ATGGGCTCACCGTTGTCTTG	AATTCTGCCTCTAGTATCTCAGGG	TAGAAAGAGAGTTCCAAGACAGCC	ATATATTAAGAGTTGTGGCCCAGG
Smad7	TCCTTACTCCAGATACCCAA	GCAGTGCAGCGAGTTTAGCG	CAAACAGTTGGGCTAAAAGAATGC	GCCTCCATGTGTTAAAACTGAACT	AGAGCTGTGCGGAAAACTTTTATG
Tceb3	GTAGGACTCGAAGGACATCG	AGAGTCTGCCCCATTTCATG	GAAGGCTCAGGAGGGGAAAGTAA	ATCTTATCCTGCGCACTATCCACT	CGGAGCAATTTCTGTGAAGACAAA
Ptpn11	AGGCCCAGTAAGAGTAACCC	AAAACGATGGGCCCCACACG	GTGCTTTGGTTCTCATTGTCCTG	GCAGGTGGATCTCTCTGAATTTGA	AATGGGCTTCAGGAGTCATGGAT
Gabbr1	TGCCCACCAGATGGAAGTCG	TCTACCAGAGGGTCGGGCAG	AGGATCCTCTACAACTTGCCTTTT	AGAACACACTAAAGGAAAGGAGGG	CCCAGATCTCTAAACTTCCCCATC
Pxn	TTGAGGGCCTCGCTGGACGG	TGACATCGCAGGCAGTCCGA	GAATCTACCACCTCCCACATCTC	TTAATACTTGGTCACTGGTCCCTC	GAGCAACTCACAGCATTAACACAT
Ino80e	ACTGTTATCTGAAGATGCGG	GGGTGCTATTGAGTGCGTAC	CTTCCCTACCTAGCACTCTCTGT	GGAGAAGGATAGGGAGGAGAGTTA	ACTTATCTGCTCTCATCACTGGC
Lin28a	GGAGTGAGCGGCGGCCAAAA	ACTTCACACGGGTTGCCACT	AGTAGTAAAATCTCGCCTTTCCACT	CTTGTGGATAGTGGATAGAGGCT	CCATCACACACAGATCCACATTCT
Pmepa1	GCTGGAGTTCGTGCAAATCG	TAGTGCAGACCTGTTTCTAG	GTCTTCATCCATGTTCAAGGTTGG	CATGAGTGTTCTGTCAGAGTGTTC	GTAGAGCAGAGTTAGGGAGGGAG
Ssr2	ATTGCTCAACAGATACGCTG	TGGTCAGTCGGGCCTTACAC	GGTCGATTGCTCACTTTGCTTTT	AATTTATCCCTGCCTTTGAAAGCC	TGTTAAACACTTGTCATTCCTGGC
Usp7	GGTTCTGAGTAATTCTTGGT	AGGCTGTAACGGTAAACCCT	GCAGATTATCATGCATTGTGACCA	GTACTTACCATCCTCCATGTCCTC	CTTTCTCAGGATCAGTCACTTCCT
Ywhab	GCATCGAACAGAAAACCGAG	AACGAGTCCACCGCTATCCA	CAGCTATGAAGGCCGTAACAGAG	GTTTATGCAATGTTCCTGTTTGCTG	CAAAATTCCCTCTTACCACAGACA
Ywhae	GAAAGTAGCAGGGATGGACG	GTAGTTTTATACCGTTGGTG	TGTTTTCTATTAGCTTTGCAGGGG	TCCAGTACTAGAGATCTGACACCT	CAATCATATACGCAGGCAAGACAC
Rpl39	GTTAGCGCGTCACTCCTTGG	TGACCAACCCACCTTGTAAC	AGATTGTCCCTGATCGAAGAGCAT	CCCCTAGACCAGTTGGAGGTTTTA	AAACCAGAAAAGCATTTTGAAAGGT
Fgfr2	GATTCCCCCCAGCCGGACAG	TTGTGAGTCTCAAACATAGG	GGACCTTCTCTCTTTTCCCTCTTT	AGAAGAGATAGAGGGTCACACTCA	CACATCTAGTCCTTAGCTCTCTCC
Smg5	AACCAGAGAACGTTAGCCTG	ATAGAGGCATGCTAGATTGA	ACCCAAAGTGAACTATGTGTCTGA	TCTCCAATAGACAGAAACAGGAGC	CGCAAACCAACCAACATGAGAATA
Nes	GGGACTCCGGGCGCAGTCCG	ATGTCCCCAGTCTAAGCAGT	TCCCTTTCTCCCCCTTAAAAGCTC	ACCTCAGCCTCGTGCTTCTC	GAGTGCATAGGGACTGAGCGAG
Tsc2	TGTTGGGATTGGGAACATCG	ATGGGAAGTCGTGCTTACGA	ACGGTAACATTTCTCTTTAGGCCA	ATAGCCCACCAGTACTCACCTTAT	TCAAGTCTCTGCTTAAAACCGTTG
Igfbp2	TGCCAAACACCTCAGTCTGG	CCCTAATACCTGGAATGGCG	ATGAACATGTTGGGAGGTGGTAG	TAGGTTTTGTTTGTCAGTAGCAGG	GAAGCTTTCTACCGATGTTGCTTT
Kat6B	TTAACCGATGAAAAACGCCC	TCCAGGGCGTCGATACCGCC	CATGGGTTGGACAAGAAAACAGTC	CTCCCACTATTGACCCTGTACTG	GGGACCGTTTAATACAGCCAACTA
Nf2	CACGGTGCGGATCGTCACCA	TTATCAAGCAACTCTACGCA	TCGTCAGAGACTGTCCCTTAACTCA	GTTACCTCGCAGTTGAACTCCAT	GTTATTAGCACCCACATGGCAACG
Cbx1	TGGTGGAAAAAGTTCTTGAT	CTCTATGGTGTTTTGCCCAT	AATTGTTTAGCAGTGTCACCCTTC	ATCCTCAGAAACCATGTCTTAGGC	GCAGAGGATCCTAGTTTGATTCCT
Etv3	GTTGACGTGTTCGCAGTGAA	TGAGGATTATTTAAGCCACG	CTTGCCCAGTGGCTGTTTCATAG	ACACAGTGAAACTTGTCTCCGA	CAGATCATGTCCAGCACCCTACA
Tcf7l1	CCTTGACTGTAGCACTGGAG	GCTGGGCTCCCAAAGAGCGG	GAAGATGGTCACGTGGGAGTGTA	TCTGGAATGGGGAAAGGAGTCAC	ACCTTCCACACATTAAAGCCAGC
Cdk8	TGTTGTACCAGATCCTAGAT	TTTTGTGTAGTAGTACGTGA	GCATGTTGCTCATGCTATGCTGT	ACCCAGTTGGCATGAAGATAGTGA	CCTCTAAGCCATATTGTAACCTCCA
Ctnnb1	CCATTCATAAAGGACTTGGG	CTTCCGCTGAGTATAACGGA	AGCAGCAGTCTTACTTGGATTCTG	CTCATCTAGCGTCTCAGGGAACAT	ACACCCTTCTACTATCTCCTCCAT
Pten	TTTCCTGCAGAAAGACTTGA	TCAAGCTATAGGCTACTAGA	CTCCCTGGAGTGAAGAGCACAAT	AGAGGGAGAAAACCTGTTTCCCAA	TAATGTTGTCCGACTAAAAGCCCA
Raf1	GCTTATTCGGCAAGAAAACC	CACATGCACTAATCCCTAGG	ATACAGGGAGCTTGGAAGACGAT	CTCCCATCTATAAACTGGACAGCA	GGCAAACACCAGGAAAAGTCTTT
Leo1	ACGGTCAGACAATAGGTCGG	TGAATACTACTCGCAACACG	GAAAGTGATCAGGATGACAGAGGT	TCATCTGTGTTCTGCATTTTCTCC	CACAGAATGAAGAAACCCTCCATG
Ncor1	ATATGAGAAGAGCGGTAGTC	CCATAACACTAACCTTTTAG	GTCTCAGTAAAGGGTTGAAATTGTC	GTCCTAAGTTCAAATCCCAGCAAC	CCACATTGTACAAAGCAGCAAACA
Arid5b	AAGTAGGGAATTCGCTCGAT	TTTGTAATCCCCGAGGAGAG	TCACTCAAGGGTGTCTTCTGTGG	CCGCCGCCTTGCAATTT	TCTTTGACCTTGGCCTTCAGCTA
Ezh2	ACCAAGAGTGGAAGCAGCGG	CCAAAAACCTAAGTTAGGGC	CCGGCTTTAAAGATGCTACATATTG	GAGAGACATCCTGAAGTCTGTGAA	GGTCTTATCATTCTATGCCAAAAGG
Dym	CGTTTTCAGATATAGACTCG	TACTGATGAAAAAAGCGCAC	AGCTCAATGCTACAAACAGTGTGA	GCGGAAATAACTTCACGCTACCTC	CACTGTGGCAAATCTCTCAAGCTC
Rbpms	TCTCGGGGCTTGATGTCCAG	GATTATTCAGAGGTAGCGCC	ATGGAGCTTCCTTCCATTCATCGT	GGAGGTTACCAAAGCTGAGAGACA	CCTCAGGGCTGTTAATACCACAGT
Pum1	GCATGAATGTTATCCCCTGT	GTATCTGTAACCTAGCCCGG	CTGTCCCAGGATCCATAGGAGTTG	AAGTCAGTGGCAATTACAACAACCA	AGCTGAACAGATGGATCATTGGGT
Fgfr1	CCAGCACAGCCCAGAAGAGG	AGAGTTCTAGGCTCGCTCCC	CCTCTCCTCTCCAACGTCTATTTC	CCCAGAAAGAAAGTACTCCCCTAG	AAATGGTGACTGGAATGAGGTACC
Hprt	GTGCTTTAATGTAATCCAGC	CCCGAAAACGGATTATAGAA	ATAGGACTGAAAGACTTGCTCGAG	ATGACTAGGATGAATGAAGCTCGG	AATCTATTGTGGCTGCTCTGAGAA
Pdss1	TATACTATGCATAGTTGGGG	GCTGTTGACAGCATAGTGGT	GTGGCTGACTGAACAATATCTTTTG	TAATGAATGGTACCTTGACAGCCA	ATCTATCTCTCCAGCTCCCAGAG
Jarid2	ACTAACATCGTTGCTAGTAG	CCTCTTTCCTCTATTCTCGG	CACCCCACTCTGTCCAGGATTT	TTAGTAAGCTTGCTTGTGCCCAG	AGAAGTAGGAAAGGAGTCTAGTGAGA
Smg6	TAAGTAGGCATGTGCAGCGC	CTCCTTCAGGTCCGGGACGA	ACCACCACCTGTCATTTTAGGGAA	AGATCTCACATAACAGCCCACAGG	GGAACACTAAAACCACTGTCACGG
L3mbtl3	AGCAGTTGGGACCATCCATG	AAATCTCTAGTCACGTAGCG	CATGTTCTTGCCAGTTTCGAGTAA	TTTTGGCTGAATCAACTAGGAAGG	GTTTGGAGCACATTAACAGAAGGG
Mbd3	CTCCGACCGGGGTCCATGGA	AGCCTCCAAGAAACTGAC	ATTCTTCCAACCAGGTCAAGGTGA	CCTATGTTGTGCAAGGCAATGGTT	TTTTGGGATGAGGACAAAAGGCAC
Zfp281	TGCTCAGTAATACATCGCGG	GATAGTATAAATTGTAACGT	GAGCATCAAGCAGGAGAAACCT	TACTACACTGGCTGCACTGGAAAG	TTTAGGATGGTTAGCCTAGTTTCAA
Irak3	ACTGTGGCGACAGCGCGCCA	CACTCCCCAAGATTATACGA	GCTGAATTTCCGCGGTTGTGAAA	CAAGCTAGGGAATCGAACATGCAG	ACAGCCAGGCAATGTAGACATCAA
Etl4	CTCTTCCTGTCCATCTCAGA	AATTCATCACGCAACCGGCA	GCAATCTTCATGTAACATCTCAGGA	CAGTAGAACCGATAGTGTGTTCCT	AACAGACTTTGGTGGCTAGCTTTA
Bcor	ATGGCGACGCTTCAAAAGCC	GATCTTTCAGTCTAAACGAT	GCAACTTTCACTATAGGTCATGGC	GGCTTGTGAGGGCAGAGTATATTA	ACCTTAAGCATAGACATTCGAGGA
Zfp423	GGCAGACCTGACGGACCACC	TCTCAGCAGATCCCCGGGAA	TGTGGACTGTATTCTTCCTGTTGG	GCTATGTCCAATTATCCGTGTAACC	GGCACCACAAACATCAATACCAAT
Macf1	CCCTGGACTTCCTAAAGCAG	TCCGCTCAGGCATATCGAAG	GAAAGGCTGTGCAGGGGTAAATTA	CCTAGTGAACATATGGCCTTGAGT	TCAAAACCTGAGATTTCCCCAGAG
Kdm6a	GGTTTCATGAAGATGGCGCC	CCAGGGAAGATAACGAGCGG	CTTGGCGCTCTCGGCTCC	NONE	TAAACTACGTGCAACTTCCCCCTT
Myo10	AAATTGTTGACTGCAACGCG	TAGAACATGGAGATTCCCGG	ATATTCGCCTAGCTTTCCAGTGAT	CCAGCCCTCAATAACATCTGAAGA	CAAACATCTTCACAGTCACACCTC
Gtf2ird1	GCTCCAGAGAGGACCGCGGG	TCCCATGCAAGGTCTGCCCG	GAGACTGTCCTTTTGAGATTGTTG	CGGAATGGAATGAGGAAGGATCTT	CTCGTCTTCTTCATACCCAGCTG
Pitpnc1	AGGACCCTCACCATGGCAAC	TCTCCATGGGGCCTGTTCCG	TCTCTGTCTCCATTCCTCTGTTTG	GGTGGACTCCTGGTTAGTTATCTG	AAGCTTTCCACATTCTCTGAGAGG
Sulf1	GTTCCACCGTTCGGTCCCAG	GGGCCAAATAACTTCCCGAA	GAAGACTTTGCAACTTTGGACCA	GCATTCGAATCAAATAGACTGGCA	GGGAGAATAAGGGCTTTAGGATGA
Nmt1	TTGAGTCCAGCCAATGACAC	TTAGCTCCAAATGTAGCGTT	GTCTGCTCTACACAAAAGCCTTTT	CTTTAAGGTACCGAGCACAGTTTC	GGTTCCTGCTAAACACACATGAAG
Suz12	AGTCCCTACTGGTAAAAAGC	GCACAAGCAATATGATTCGG	CACATTCCATTTTGTACTTGTGGC	TAAACAGCAACGAGTAGGACTTCA	CCCGGCCACAAAACATTTCTAAAT
Pou2f1	GCTAGCTGGGACAAGTTTAC	GGCCAGTTACGTTTGGTCAA	GCGTTTAGTGATGGTGCTAATTCA	GCTCATATTCCAACTTACCTGTACA	GTTCTGATCCACAAACCAAAACAG
Apc	TCAGTTGTTAAAGCAAGTTG	CTATGTAGTGACGCATGCCA	ACAAAACAAGCAGCTACTCCATTC	ACTAAGAATGAACCAACACCAAGG	CCCTTATGTCACTGTCTTTCTCCT
Jmjd1c	ATAGAAGGATCGACATTCTG	TGGATATGTTCTTTTCACAC	AAACAAGCATAGTTCTCACACCAC	TGAGCACGTGTATAATGACCCTAA	ATCTTTTCCTGCCTGTGACCTATT
Aff3	CGGACAGGAATGCGTTACGG	AGAGCTCTGAGACGATAGCC	CAGCTTTAATCTCATCCCTGTCTATTC	GTCTGAACTCCTGATAAAAGTCATAGC	GAAGTATCGGTTCACACATCACGA
Foxo3	GATGGCGCGGGTGATCAGGT	AAGCACGCTCTGTTACCCGA	CCTGGGGGAACCTGTCCTA	CCTCCACCCACAATGTCCTC	CTGAGTTCCCGTAACCAGAC
Hspa4	CATGGCAGTCACTTGTTCCG	AATTTCTAACGCCCACTATG	CTGAGATACTGCCCCATTGACTAG	TGGGAGACAGAAGCAGAAACATTA	AGATAGGGTTTCTCTGTGTAACTGA
Nmnat2	GGATGCAGAAAGACTCCAGC	GGGTCACCAATCCCTCTCAG	CCCACAGTTCTAAGAGTGCAGAC	GGAACAAGACATTCTATAACCCGG	ATTTGCTGACCATACCTGCTCTT
Ptpn14	TGTTACCCGGATCCGCCTGC	GCCTTAGCGGAGACTCGGGT	ACAGAAAACTACTAAGGCCATCTCA	CTCACAGGGGAAACAAGAGGAAG	GCACTGACATCAACAAAATGGTCT
Reep3	CTACACTGTCATTGAAACGG	GGTTATGGACTGACATCCGC	CTAGCCTTACACTCAGAGGGAATC	ACGACAGCCAGGTTCTCTATTTTA	TCACAGCATTTGATTAAGAGCACG
Rnf220	CTCCTGCTCCGATCCTGCCA	AAGGTTGCAGTAGGACACAA	TGTTTCTCCATGCAGCTCGGATT	GCCCACACCACTCATATTCCTCA	TCTGCCCACACTTGCTTTAGGAC
Trim71	CGTCACAGCTCGCCACAAGA	CAAAACAGACTAGGGTCGGT	GGTGATGTCCCTTCCAATGTCTC	ACAAGAGTTCTGATTGTCTGCCTT	GTGTGTGTGATGGTGTGAATGTAG
Lmna	CACTCGGATCACCCGGCTGC	NONE	ACCCCCTCCCTTCTATGTCC	NONE	GGAAGTGGGGTGAGTCACTG
Usp9x	TGGTTGTCATTCCCTCCAAC	CACCTGTAAGCGGATTCCAG	CTTTTACGACTGACAAATGCTGGT	TTCTTACCTGATTCTGTTGGAGGG	TCTCCAAATGACCAAGTAAGTACGA
Actl6a	GGAGTCTGACACCTGAAGAA	GATTCCACTGACACAGTCTC	TCCCATGTAACTGTAGAACTGCGT	AAACAAACCAAAGCCCTTATTTCTG	CCCAGAGTGGTGTTCTAGGGAAAA
Mapk1	TTTGCTCAATGGTTGGTGCC	AGTCAGATGAATGCACCGAA	GAAGCGCAGCATAAGTCGAGC	GGAAGACGAGGAGCAACACCTAAG	TGCAGCCATATCTTACAGCAGAGG
Polr2e	GGCAGCTGCCACAATCTTAC	CTTGTCCTTGACCCGGTAGA	CCCACAGACCAGATGTTTGTGTTC	AATAGCCTTCACTCCCACAAGACA	TAGGTTTCCCCTGGCAAGAGTATG
Rpl10a	CTAGGCGGCGGGCTCGGCCG	GGGTTAAGCCTTTTCACTGG	GCAGATCAGCCTGAAGAACTACGA	GCAACACTAGCCTGGCTTCTCA	CGCACGTTTTGCCAGTTTTTCTTA
Gadd45gip1	GGGCGTTAGCTGCCATCGCG	AGGGATCCGCGTGCCTACTA	GGAGTGGCTATCTCCTGCGG	TCGCTAAGCTCGGGTACCATTC	GACTACAAGGATGTCTGCTTTGC
Rapgef1	GGCTAACCATTGAGAAGCAG	CTAAGTCTAGGGTTCCACCA	CATGTTAGGGGTTGTGCAGATTAC	GGAGTTTATGGTGCAGTGATGTTG	TCCCAGTTACACAGGACAGTTACT
Snrnp70	TATGGTGCAATGCCACAGTA	GATTGACAGATGACGACAAC	CGTTTCTGGTCTTAGATTTGGCAA	ACGAAAAGAGGTTAGCACTATGGT	CAGCTGGACACACTTACTCTTTTG
Mrps7	CACCGAGCTGGTTTCAGTCG	CCTGTGTGTGAGACGGGTCG	TTGACAAGGAATATTACCGCAAGC	CTGAGGGAAAAGAAAGACAAGCTG	TCCTCTACCTATGGCATTTACACG
Urm1	CGACCAGAGCTGTTCATCCA	ACTCTCCATTTTTCTGGCGA	CCTAGGAATGAGTTGGGTTTGACA	TGCATGCTTACCTCAAACTCAGAG	GTGGAGATGAAGAGGATGCTGTC
Tjp2	TTTGGAATTGCCGTGTCGGG	GACCTGGTCTGCAGACGTGC	GCTTGTAATAAATCCTGAAAGCCAC	GGATGTTCCCCTAAGTTCCTCTC	TCTGCATCTCTCTCTCCTGTTTATA
Tsc1	ACCAACGTGTTGACAAGCAT	TGGAAGTTGAAAGTTTAGGC	CTCTACCGCCTAGCCATCTAACTA	CAAGGTGGTCAGGATGTGCAATA	ACCATTCAAGTCTCTGCTTAAAACC
Srsf4	TCTGTATTCTGTGCGAGTAG	GCTCAGCATGGACGGCCCAC	ACACATGCTATTGTTTAGAAAGGGG	GTGTATGTGACTTAAGAGGTTCATGAG	ACAAATGATTCCTTGGAGCAGTTG
Cfdp1	GTAAAGGAAGATGAAGTGGA	GGAAAACTGTTAGCTGTGCG	GGTAACCAAGCACAAGTCTGAAC	CTGAGCCTTCCTTCTTTTCCCTTT	GGGGTTGGAACTAAGTACTCAATT
Mllt10	GGGACAGACTGTAAAACGAT	TCTCATGAGCTTGTCCAAAG	ATTTATTTTTAGGTTGGGCTCATGT	GGGCATAGGGTCTCAGTATGTTC	CTCTTCTGTCCACCATGTGATGT
Ppp3ca	GGGTGCTTCGATTCTCCGAC	GTATAGGCACTTACTTTCAG	CAGGCTGGAAGAAAGTGTTGCAT	TCAGTCTCTTTTCCCTCAGACATGG	CCTCTTCCCTGTGGTATTGTCCC
Rai14	TTGCATGTCGCAGCCAAGAA	ATGACTTCCACCATTACGTG	GAAAATGGTGTAAGGAAACCAGGT	TAAATCAAGTGACATCCGTAGCCT	GGATTAAAGGTGTGTGCCATCATA
Ptcd3	TATCTGATCCTTCAACCTTT	ATAGTTTACAGGGTGTCTTA	CTGAGTCAGCAGAGCTAGCGG	CCCAATCACCTGGTAAGTGAATAGC	TTCCTGACCTGCTTGAGTTTCCAG
Rplp1	CCTCATCCTGCACGACGACG	AAGTGGGGTCAATCAACTGG	GTCCTTCCGAGGAAGCTAAGGC	CAAGTCACCGAATGCCTGAGAATG	TTGCCTCCACTTTCTTCTCCTCAG
Rps4x	TGAGTAATCAGGATCGGTAG	TCTTAGATCCAAAGTCATGG	AGTATGCCCTGACTGGAGATGAAG	GTAGGGGTGAAGACGAAGACCAG	GGCTTGTACAAACACTTTTCCAGC
Srsf7	GCAATCCACACAGTTCTTAA	TTACATTTTTCTAACACGCG	AGAAATGAATTCCCTATCACACGTT	AGGGTCTTCAAATTCCACAAAGGC	GAGGCCAAAGATATCAGACCTCCA
Mtf2	GTAATTCACTGGTCCACAAG	TGCAGAACAGGATTTCAAGA	AATTTCTTGACAGCAGATAGGGG	TACTGAGCCACAGTCCTTTGTTCTT	CAGAGAACCCAGGATTTGGAACTG
Ino80	GGCGCTGTTGCTCATAGAAA	CTAGACGTATAAAGTAGCTG	TCTTATTGGTCTCTGTGGGAAACT	CAGACTCCTACTCCTACCTACCAA	TCTACACAGTGAGTTTCAGGACAG
Arfip1	GAAATCCCAGTAACTAGTAA	GATCAGGGTTATCCCTACGT	ATGCCTTTTATAGTTTGGCATTAGT	TCTTACCCTATTGTAGCCATGCTC	CTTTACTGGTACTCTTTGAGGGGG
Btbd11	GATGTACGCCTGCGTCCGTG	GACGGAGATGTTTCACGCAG	AGTCCAATAAGATGCTCCATGTGT	TTCTTTAAAGGAAGCACACACAGG	AGTTTTGTCCAGGATGAGATGACA
Plcg1	GTGTGATTGATCTGGCCGGA	ATTAGGAGATGGGCTAGGTG	CCTTTACCGTCATCCCAGTTGAT	TTCTTACCTCTCAATTTGCAGGGG	CTCAGCTAGACCTCACATGATTCA
Xpo1	TATCAACCTTTTAGACAACG	CCAGTCGTAAACTTTGAGGA	CCTTTCAGTAATCTATGCCAGCAA	TCTGCAATTCCAGTGTTCGGTTTC	ACCTTGCACTCTAGTCCCAGTTAT
Klf13	GCCCACCCCCAGGAATGCGG	AGGCAGCATGTCGTACCAAG	CCATACAGAGTTAGTGGACTTGCT	ATCCTTCTACCCACATACTAGGGT	AGTCTAAGGGTCATGATACTGTGC
Rnf7	TTATCTGTACCCACGACTGT	ATCATCCTCTGGGTTTCTGT	GACTCACCAAAGGCTTGCTTTATT	GTCAAAGATGGAGAAGTCAGGAGA	GTCTCAAACCCTCCAGAATTCTCA
Kdm5b	TTATCGACATCACAAGCGAA	GACCCTGTCCGCCCTTAAAT	AGTGTCTTGGGTGGATTTACATACT	GAACACAGACACAACCTACCTCC	ACATCCTATCAAGTCTTTATGCCTC
Flcn	CCGTGCAGAAGAGCGTGCGG	AGGGAATGTTTTAGTTCCGA	CTTGGTGAGTCCATAGCCTGGATG	GTGCTGGGGTGATGAGAAAAACTC	CTGAACTCAAACAGTCGAGATGGC
Phc1	AGAACTCTAGTTCGACCAAT	TGGAGGGTAGCCCCTTAAAT	GTTCTAAGACCTCAGAGGAAGATT	ATGAACTGCACTCTTCAACTCT	AAAGAAAGACAGGACTAGGTGTAGC
Sos1	GGTGGTCAATTTTATAACCG	GGGCACACCTACCGCCGGAA	AATATTGGTAGTGATGGGCTTCAG	TTAAGTACCAGCCACCTCTATCTT	TTCACTTTAAGAACACCCGGGAG
Magi1	CCTCAACCAACGGTTCCAGA	TATTGCCTCCTCCGCATTGC	GATGGATGCTGCTTTCTCTCTCAC	GAGGTTGTCCCTTATGGTCTGCT	GAAGCTCTCTCAAAGTGCAAAGGC
Pou5f1	CCTAGGGTCACAGTCCCAGC	GATGCTGCAGTCAGCGGTGG	GTACTGTAGATGGCTAGGTTCTGG	TACAAGCGTCTAATCCTCCCTTAC	TGTAGCCTCATACTCTTCTCGTTG
Legend:
homozygous
heterozygous
failed

### Sheet: Sequencing and Splinkerette
Table S6 - Splinkerette and sequencing primers and adapters
Piggybac specific primers
PB5pr_1	g*atatacagaccgataaaacacatgcgtc*a
PB5pr_2	a*atgatacggcgaccaccgagatctacaccacgcatgattatctttaacgtacgtca*c
PB5pr_seq_2	c*accgagatctacaccacgcatgattatctttaacgtacgtcacaatatgattatcttt*c
PB3pr_1	g*acggattcgcgctatttagaaagaga*g
PB3pr_2	a*atgatacggcgaccaccgagatctacacatgcgtcaattttacgcagactat*c
PB3pr_seq_3	c*accgagatctacacatgcgtcaattttacgcagactatcttt*c
General Splinkerette and adapter primers
SplAP1	g*ttcccatggtactactcat*a
Spl_rev_seq	t*aatacgactcactataggtgacagcgagcgc*t
Spl_tag_seq	a*gcgctcgctgtcacctatagtgagtcgtatt*a
Splinkerette V1.2 Adapters
Splinkerette V1.2 top strand	g*ttcccatggtactactcatataatacgactcactataggtgacagcgagcgc*t
Splinkerette V1.2 bottom strand	/5Phos/g*cgctcgctgtcacctatagtgagtcgtattataatttttttttcaaaaaa*a
Splinkerette V1.2 index primers
P7_SplAP2_V1.1	c*aagcagaagacggcatacgagatcggtACAAGCTAtaatacgactcactatag*g
P7_SplAP2_V1.2	c*aagcagaagacggcatacgagatcggtAAACATCGtaatacgactcactatag*g
P7_SplAP2_V1.3	c*aagcagaagacggcatacgagatcggtACATTGGCtaatacgactcactatag*g
P7_SplAP2_V1.4	c*aagcagaagacggcatacgagatcggtACCACTGTtaatacgactcactatag*g
P7_SplAP2_V1.5	c*aagcagaagacggcatacgagatcggtAACGTGATtaatacgactcactatag*g
P7_SplAP2_V1.6	c*aagcagaagacggcatacgagatcggtCGCTGATCtaatacgactcactatag*g
P7_SplAP2_V1.7	c*aagcagaagacggcatacgagatcggtCAGATCTGtaatacgactcactatag*g
P7_SplAP2_V1.8	c*aagcagaagacggcatacgagatcggtATGCCTAAtaatacgactcactatag*g
P7_SplAP2_V1.9	c*aagcagaagacggcatacgagatcggtCTGTAGCCtaatacgactcactatag*g
P7_SplAP2_V1.10	c*aagcagaagacggcatacgagatcggtAGTACAAGtaatacgactcactatag*g
P7_SplAP2_V1.11	c*aagcagaagacggcatacgagatcggtCATCAAGTtaatacgactcactatag*g
P7_SplAP2_V1.12	c*aagcagaagacggcatacgagatcggtAGTGGTCAtaatacgactcactatag*g
P7_SplAP2_V1.13	c*aagcagaagacggcatacgagatcggtAACAACCAtaatacgactcactatag*g
P7_SplAP2_V1.14	c*aagcagaagacggcatacgagatcggtAACCGAGAtaatacgactcactatag*g
P7_SplAP2_V1.15	c*aagcagaagacggcatacgagatcggtAACGCTTAtaatacgactcactatag*g
P7_SplAP2_V1.16	c*aagcagaagacggcatacgagatcggtAAGACGGAtaatacgactcactatag*g
P7_SplAP2_V1.17	c*aagcagaagacggcatacgagatcggtAAGGTACAtaatacgactcactatag*g
P7_SplAP2_V1.18	c*aagcagaagacggcatacgagatcggtACACAGAAtaatacgactcactatag*g
P7_SplAP2_V1.19	c*aagcagaagacggcatacgagatcggtACAGCAGAtaatacgactcactatag*g
P7_SplAP2_V1.20	c*aagcagaagacggcatacgagatcggtACCTCCAAtaatacgactcactatag*g
P7_SplAP2_V1.21	c*aagcagaagacggcatacgagatcggtACGCTCGAtaatacgactcactatag*g
P7_SplAP2_V1.22	c*aagcagaagacggcatacgagatcggtACGTATCAtaatacgactcactatag*g
P7_SplAP2_V1.23	c*aagcagaagacggcatacgagatcggtACTATGCAtaatacgactcactatag*g
P7_SplAP2_V1.24	c*aagcagaagacggcatacgagatcggtAGAGTCAAtaatacgactcactatag*g
P7_SplAP2_V1.25	c*aagcagaagacggcatacgagatcggtAGATCGCAtaatacgactcactatag*g
P7_SplAP2_V1.27	c*aagcagaagacggcatacgagatcggtAGTCACTAtaatacgactcactatag*g
P7_SplAP2_V1.28	c*aagcagaagacggcatacgagatcggtATCCTGTAtaatacgactcactatag*g
P7_SplAP2_V1.29	c*aagcagaagacggcatacgagatcggtATTGAGGAtaatacgactcactatag*g
P7_SplAP2_V1.30	c*aagcagaagacggcatacgagatcggtCAACCACAtaatacgactcactatag*g
P7_SplAP2_V1.31	c*aagcagaagacggcatacgagatcggtCAAGACTAtaatacgactcactatag*g
P7_SplAP2_V1.33	c*aagcagaagacggcatacgagatcggtCACTTCGAtaatacgactcactatag*g
P7_SplAP2_V1.34	c*aagcagaagacggcatacgagatcggtCAGCGTTAtaatacgactcactatag*g
P7_SplAP2_V1.35	c*aagcagaagacggcatacgagatcggtCATACCAAtaatacgactcactatag*g
P7_SplAP2_V1.36	c*aagcagaagacggcatacgagatcggtCCAGTTCAtaatacgactcactatag*g
P7_SplAP2_V1.37	c*aagcagaagacggcatacgagatcggtCCGAAGTAtaatacgactcactatag*g
P7_SplAP2_V1.38	c*aagcagaagacggcatacgagatcggtCCGTGAGAtaatacgactcactatag*g
P7_SplAP2_V1.39	c*aagcagaagacggcatacgagatcggtCCTCCTGAtaatacgactcactatag*g
P7_SplAP2_V1.40	c*aagcagaagacggcatacgagatcggtCGAACTTAtaatacgactcactatag*g
P7_SplAP2_V1.41	c*aagcagaagacggcatacgagatcggtCGACTGGAtaatacgactcactatag*g
P7_SplAP2_V1.42	c*aagcagaagacggcatacgagatcggtCGCATACAtaatacgactcactatag*g
P7_SplAP2_V1.43	c*aagcagaagacggcatacgagatcggtCTCAATGAtaatacgactcactatag*g
P7_SplAP2_V1.44	c*aagcagaagacggcatacgagatcggtCTGAGCCAtaatacgactcactatag*g
P7_SplAP2_V1.45	c*aagcagaagacggcatacgagatcggtCTGGCATAtaatacgactcactatag*g
P7_SplAP2_V1.46	c*aagcagaagacggcatacgagatcggtGAATCTGAtaatacgactcactatag*g
P7_SplAP2_V1.47	c*aagcagaagacggcatacgagatcggtGACTAGTAtaatacgactcactatag*g
P7_SplAP2_V1.48	c*aagcagaagacggcatacgagatcggtGAGCTGAAtaatacgactcactatag*g
P7_SplAP2_V1.49	c*aagcagaagacggcatacgagatcggtGATAGACAtaatacgactcactatag*g
P7_SplAP2_V1.50	c*aagcagaagacggcatacgagatcggtGCCACATAtaatacgactcactatag*g
P7_SplAP2_V1.51	c*aagcagaagacggcatacgagatcggtGCGAGTAAtaatacgactcactatag*g
P7_SplAP2_V1.52	c*aagcagaagacggcatacgagatcggtGCTAACGAtaatacgactcactatag*g
P7_SplAP2_V1.53	c*aagcagaagacggcatacgagatcggtGCTCGGTAtaatacgactcactatag*g
P7_SplAP2_V1.54	c*aagcagaagacggcatacgagatcggtGGAGAACAtaatacgactcactatag*g
P7_SplAP2_V1.55	c*aagcagaagacggcatacgagatcggtGGTGCGAAtaatacgactcactatag*g
P7_SplAP2_V1.56	c*aagcagaagacggcatacgagatcggtGTACGCAAtaatacgactcactatag*g
P7_SplAP2_V1.57	c*aagcagaagacggcatacgagatcggtGTCGTAGAtaatacgactcactatag*g
P7_SplAP2_V1.58	c*aagcagaagacggcatacgagatcggtGTCTGTCAtaatacgactcactatag*g
P7_SplAP2_V1.59	c*aagcagaagacggcatacgagatcggtGTGTTCTAtaatacgactcactatag*g
P7_SplAP2_V1.60	c*aagcagaagacggcatacgagatcggtTAGGATGAtaatacgactcactatag*g
P7_SplAP2_V1.61	c*aagcagaagacggcatacgagatcggtTATCAGCAtaatacgactcactatag*g
P7_SplAP2_V1.62	c*aagcagaagacggcatacgagatcggtTCCGTCTAtaatacgactcactatag*g
P7_SplAP2_V1.63	c*aagcagaagacggcatacgagatcggtTCTTCACAtaatacgactcactatag*g
P7_SplAP2_V1.64	c*aagcagaagacggcatacgagatcggtTGAAGAGAtaatacgactcactatag*g
P7_SplAP2_V1.65	c*aagcagaagacggcatacgagatcggtTGGAACAAtaatacgactcactatag*g
P7_SplAP2_V1.66	c*aagcagaagacggcatacgagatcggtTGGCTTCAtaatacgactcactatag*g
P7_SplAP2_V1.67	c*aagcagaagacggcatacgagatcggtTGGTGGTAtaatacgactcactatag*g
P7_SplAP2_V1.68	c*aagcagaagacggcatacgagatcggtTTCACGCAtaatacgactcactatag*g
P7_SplAP2_V1.69	c*aagcagaagacggcatacgagatcggtAACTCACCtaatacgactcactatag*g
P7_SplAP2_V1.70	c*aagcagaagacggcatacgagatcggtAAGAGATCtaatacgactcactatag*g
P7_SplAP2_V1.71	c*aagcagaagacggcatacgagatcggtAAGGACACtaatacgactcactatag*g
P7_SplAP2_V1.72	c*aagcagaagacggcatacgagatcggtAATCCGTCtaatacgactcactatag*g
P7_SplAP2_V1.73	c*aagcagaagacggcatacgagatcggtAATGTTGCtaatacgactcactatag*g
P7_SplAP2_V1.74	c*aagcagaagacggcatacgagatcggtACACGACCtaatacgactcactatag*g
P7_SplAP2_V1.75	c*aagcagaagacggcatacgagatcggtACAGATTCtaatacgactcactatag*g
P7_SplAP2_V1.76	c*aagcagaagacggcatacgagatcggtAGATGTACtaatacgactcactatag*g
P7_SplAP2_V1.77	c*aagcagaagacggcatacgagatcggtAGCACCTCtaatacgactcactatag*g
P7_SplAP2_V1.78	c*aagcagaagacggcatacgagatcggtAGCCATGCtaatacgactcactatag*g
P7_SplAP2_V1.79	c*aagcagaagacggcatacgagatcggtAGGCTAACtaatacgactcactatag*g
P7_SplAP2_V1.80	c*aagcagaagacggcatacgagatcggtATAGCGACtaatacgactcactatag*g
P7_SplAP2_V1.81	c*aagcagaagacggcatacgagatcggtATCATTCCtaatacgactcactatag*g
P7_SplAP2_V1.82	c*aagcagaagacggcatacgagatcggtATTGGCTCtaatacgactcactatag*g
P7_SplAP2_V1.83	c*aagcagaagacggcatacgagatcggtCAAGGAGCtaatacgactcactatag*g
P7_SplAP2_V1.84	c*aagcagaagacggcatacgagatcggtCACCTTACtaatacgactcactatag*g
P7_SplAP2_V1.85	c*aagcagaagacggcatacgagatcggtCCATCCTCtaatacgactcactatag*g
P7_SplAP2_V1.86	c*aagcagaagacggcatacgagatcggtCCGACAACtaatacgactcactatag*g
P7_SplAP2_V1.88	c*aagcagaagacggcatacgagatcggtCCTCTATCtaatacgactcactatag*g
P7_SplAP2_V1.91	c*aagcagaagacggcatacgagatcggtCTAAGGTCtaatacgactcactatag*g
P7_SplAP2_V1.92	c*aagcagaagacggcatacgagatcggtGAACAGGCtaatacgactcactatag*g
P7_SplAP2_V1.93	c*aagcagaagacggcatacgagatcggtGACAGTGCtaatacgactcactatag*g
P7_SplAP2_V1.94	c*aagcagaagacggcatacgagatcggtGAGTTAGCtaatacgactcactatag*g
P7_SplAP2_V1.95	c*aagcagaagacggcatacgagatcggtGATGAATCtaatacgactcactatag*g
P7_SplAP2_V1.96	c*aagcagaagacggcatacgagatcggtGCCAAGACtaatacgactcactatag*g
P7_SplAP2_V1.97	c*aagcagaagacggcatacgagatcggtGCTTCTACtaatacgactcactatag*g
P7_SplAP2_V1.98	c*aagcagaagacggcatacgagatcggtGGACCATCtaatacgactcactatag*g
P7_SplAP2_V1.99	c*aagcagaagacggcatacgagatcggtGGTAGCACtaatacgactcactatag*g
P7_SplAP2_V1.100	c*aagcagaagacggcatacgagatcggtGTAATCGCtaatacgactcactatag*g
P7_SplAP2_V1.101	c*aagcagaagacggcatacgagatcggtGTCCAACCtaatacgactcactatag*g
Sanger sequencing primers for vectors
M13F	GTAAAACGACGGCCAG
M13R	CAGGAAACAGCTATGAC
SP6	ATTTAGGTGACACTATAG
3xFlag_seq	GACTACAAAGACCATGACGG
Custom Illumina sequencing adapters
Adapter Oligo 1	ACACTCTTTCCCTACACGACGCTCTTCCGATCT
Adapter Oligo 2	G*ATCGGAAGAGCACACGTCTGAACTCCAGTCAC
